# Genome-wide analysis of the class III peroxidase gene family in *Physcomitrium patens* and a search for clues to ancient class III peroxidase functions

**DOI:** 10.1101/2024.01.25.577222

**Authors:** Vincent P. M. Aparato, Fazle Rabbi, Taylor Madarash, Wyllie A. Brisbourne, Elizabeth I. Barker, Dae-Yeon Suh

## Abstract

Plant class III peroxidases (PRX) catalyze generation of reactive oxygen species and oxidation of various compounds including lignin precursors. PRXs function in cell wall metabolism, defense and stress responses. However, gene redundancy and catalytic versatility have impeded detailed functional characterization of *PRX* genes. The genome of the model moss *Physcomitrium patens* harbors a relatively small number (49) of *PRX* genes. Conserved architecture of four exons and three ‘001’ introns, found in some algal *PRX* genes and in the *PpPRX* family, suggests that this architecture predated divergence of the green algal and land plant lineages. The *PpPRX* family expanded mainly through whole-genome duplications. All duplicated pairs but one were under purifying selection and generally exhibited similar expression profiles. An expanded phylogenetic tree revealed a conserved land plant-wide clade that contained PRXs implicated in stress responses in non-lignifying cells, providing a clue to ancient functions of land plant PRXs. Functional clustering was not observed, suggesting convergent evolution of specific PRX functions (*e*.*g*., lignification) in different plant lineages. With its small complement of PRXs*, P. patens* may be useful for functional characterization of land plant PRXs. Several PpPRXs were proposed for further study, including *PpPRX34* and *PpPRX39* in the ancient land plant-wide clade.
