## Supplementary material for "Genome-wide analysis of the class III peroxidase gene family in *Physcomitrium patens* and a search for clues to ancient class III peroxidase functions": Table S1

### Sheet: Sheet1
Table S1. Class III peroxidases with reported in planta functions
Gene name	Species	Accession ID	Function	References
AtPRX2	Arabidopsis thaliana	At1g05250	Lignin polymerization	Shigeto 2013; 2014; 2015
AtPRX8	Arabidopsis thaliana	At1g34510	Lignin polymerization	Jeong 2022
AtPRX17	Arabidopsis thaliana	At2g22420	Lignin polymerization	Cosio 2017; Xie 2022
AtPRX25	Arabidopsis thaliana	At2g41480	Lignin polymerization	Shigeto 2013; 2014; 2015
AtPRX35	Arabidopsis thaliana	At3g49960	Lignin polymerization	Jeong 2022
AtPRX52	Arabidopsis thaliana	At5g05340	Synthesis of S units in interfascicular fibers	Fernández-Pérez 2015a
AtPRX53	Arabidopsis thaliana	At5g06720; ATPA2	Lignin polymerization	Ostergaard et al. 2000
AtPRX64	Arabidopsis thaliana	At5g42180	Lignin polymerization	Lee 2013
AtPRX71	Arabidopsis thaliana	At5g64120	Lignin polymerization; cell wall stiffening during germination; cuticle permeability	Shigeto 2013, 2014, 2015; Jemmat 2020; Lorrai 2021
AtPRX72	Arabidopsis thaliana	At5g66390	Lignin polymerization	Herrero 2013
AtPRX73	Arabidopsis thaliana	At5g67400	Lignin polymerization; Cell wall hardening; root hair growth at room temperature	Jeong 2022; Marzol 2022
CWPO-C	Populus alba	AB210901	Lignin polymerization	Aoyama 2002
FBP1	Phaseolus vulgaris	AF149277	Lignin polymerization	Zimmerlin 1994
OsPRX38	Oryza sativa	Os03g13210	Lignin polymerization; upregulated by arsenic stresses	Kidwai 2019
PaPRX1	Picea abies	CAD92856	Lignin polymerization	Laitinen 2017
PaPRX2	Picea abies	MA_179122g0010	Lignin polymerization	Laitinen 2017
PrxA3a	P. sieboldii x P. grandidentata	Q43049	Lignin polymerization	Osakabe 1994
PtrPO21	Populus trichocarpa	Potri.006G129900	Lignin polymerization	Lin 2016
PviPRX9	Panicum virgatum	Pavir.2NG638900	Lignin polymerization	Moural 2017
PXP3-4	Populus trichocarpa	X97350	Lignin polymerization	Christensen 1998
TP60	Nicotiana tabacum	AF149251	Lignin polymerization	Blee 2003
TPX1	Lycopersicon esculentum	L13654	Lignin polymerization	El Mansouri 1999
ZePRX1	Zinnia elegans	AJ880395	Lignin polymerization	Garcia-Ulloa 2020
ZePrx2	Zinnia elegans	AJ880392	Lignin polymerization	Gabaldon 2005
ZPO-C	Zinnia elegans	AB023959	Lignin polymerization	Sasaki 2006
AtPRX1	Arabidopsis thaliana	At1g05240	Cell wall hardening; root hair growth at room temperature	Marzol 2022
AtPRX16	Arabidopsis thaliana	At2g18980	Seed germination; cell wall stiffening during germination	Linkies 2010; Jemmat 2020
AtPRX44	Arabidopsis thaliana	At4g26010	Cell wall hardening; root hair growth at room temperature; ROS accumulation; root hair initiation	Marzol 2022; Martin 2022
AtPRX62	Arabidopsis thaliana	At5g39580	Cell wall stiffening during germination; root hair growth at low temperature	Jemmat 2020; Pacheco 2022
AtPRX69	Arabidopsis thaliana	At5g64100	Cell wall stiffening during germination; root hair growth at low temperature	Jemmat 2020; Pacheco 2022
AtPRX4	Arabidopsis thaliana	At1g14540	Cell wall loosening during germination; syringyl lignin formation	Jemmat 2020; Fernández-Pérez 2015b
AtPRX36	Arabidopsis thaliana	At3g50990	Cell wall degrading/loosening for seed coat mucilage extrusion	Kunieda 2013
AtPRX3	Arabidopsis thaliana	At1g05260, RCI3	ROS production in K+ deficiency	Kim 2010
AtPRX33	Arabidopsis thaliana	At3g49110	Oxidative burst; root elongation	Kaman-Toth 2019; Passardi 2006
AtPRX34	Arabidopsis thaliana	At3g49120	Oxidative burst; root elongation	Zhao 2019; Kaman-Toth 2019; Passardi 2006
CaPrx	Coffea arabica	AFA25668	Induced by root-knot nematode infection	Severino 2012
CaPrx02	Capsicum annum	DQ489711	Defence response to pathogen; H2O2 production	Choi 2007
CsPRX25	Citrus sinensis	PS52045	ROS homeostasis; defence response to pathogen; cell wall lignificiation	Li 2020
GhPOX1	Gossypium hirsutum	CAE54309	ROS production in fiber elongation	Mei 2009
GsPOD40	Glycine soja	Glyma.08G162700	Confers drought tolerance; SOD, POD, CAT, and proline activity.	Aleem 2021
LePrx17	Solanum lycopersicum	AK322518	Induced by JA and pathogen infection	Wang 2015
LePrx09	Solanum lycopersicum	AK328918	Induced by ethephon, SA, JA, pathogen, wounding, H2O2	Wang 2015
OsPRX30	Oryza sativa	LOC_Os02g14430	Defence response to pathogen; H2O2 production	Liu 2021
PpPRX12A/B	Physcomitrium patens	Pp1s219_8	ROS burst after fungal elicitor (formerly PRX34); Found in 7- and 28-day old rhizoid exudates	Lehtonen 2012; Martínez-Cortés 2014
TaPRX-2A	Triticum aestivum	TraesCS2A02G573900.1.cds1 or AJ878510.1	Salt stress response; ROS scavenging	Su 2020
swpa4	Ipomoea batatas	AY206409	Salt stress response; oxidative stress defence	Kim 2020, 2021
OsPRX24	Oryza sativa	Os02g0161800	Iron plaque formation; H2O2 decrease	Yang 2020
CpPRX01	Cucurbita pepo	DQ518906	Regulation of auxin level (auxin oxidase activity)	Cosio 2009
CrPrx1	Catharatus roseus	AM236087	Alkaloid metabolism	Costa 2008
VvPRX07	Vitis vinifera	VIT_218s0001g06850	IAA oxidase activity	Vatulescu 2004
VlPRX21	Vitis labruscana	GSVIVT01009107001	Oxidative coupling of resveratrol to d-viniferin	Park 2021
VlPRX35	Vitis labruscana	GSVIVT01030221001	Oxidative coupling of resveratrol to d-viniferin	Park 2021
GhPOD	Gossypium hirsutum	EU196676	Mainly expressed in pollen; male reproductive process?	Chen 2009
ppa020321m	Prunus persica	ppa020321m	Co-expressed with sporopollenin synthesis genes	Rios 2013
ppa008309m	Prunus persica	ppa008309m	Co-expressed with sporopollenin synthesis genes	Rios 2013
AtPRX9	Arabidopsis thaliana	At1g44970	Extensin cross-linking during anther development	Jacobowitz 2019
AtPRX40	Arabidopsis thaliana	At4g16270	Extensin cross-linking during anther development	Jacobowitz 2019
AtPRX28	Arabidopsis thaliana	At3g03670	Stigma-specific gene, Pollen–pistil interactions	Swanson 2005; Tung 2005
AtPRX39	Arabidopsis thaliana	At4g11290	Stigma-specific gene, Pollen–pistil interactions	Swanson 2005; Tung 2005
AtPRX58	Arabidopsis thaliana	At5g19880	Stigma-specific gene, Pollen–pistil interactions	Swanson 2005; Tung 2005
CavPrx	Corylus avellana	AFN41087	In female flower; pollination process?	Beltramo 2012
SSP	Senecio squalidus	AJ810530	Stigma specific peroxidase	McInnis 2005
References
Aleem M, Riaz A, Raza Q, Aleem M, Aslam M et al (2022) Genome-wide characterization and functional analysis of class III peroxidase gene family in soybean reveal regulatory roles of GsPOD40 in drought tolerance. Genomics 114, 45--60
Aoyama W, Sasaki S, Matsumura S, Mitsunaga T, Hirai H et al (2002) Sinapyl alcohol-specific peroxidase isoenzyme catalyzes the formation of the dehydrogenative polymer from sinapyl alcohol. J Wood Sci 48, 497–504
Beltramo C, Marinoni DT, Perrone I, Botta R (2012) Isolation of a gene encoding for a class III peroxidase in female flower of Corylus avellana. Mol Biol Rep 39, 4997–5008
Blee KA, Choi JW, O’Connell AP, Schung W, Lewis NG, Bolwell GP (2003) A lignin specific peroxidase in tobacco whose antisense suppression leads to vascular tissue modification. Phytochemistry 64, 163– 76
Chen D, Ding Y, Guo W, Zhang T (2009) Molecular cloning and characterization of a flower-specific class III peroxidase gene in G. hirsutum. Mol Biol Rep 36, 461–469
Choi HW, Kim YJ, Lee SC, Hong JK, Hwang BK (2007) Hydrogen peroxide generation by the pepper extracellular peroxidase CaPO2 activates local and systemic cell death and defense response to bacterial pathogens. Plant Physiol 145, 890–904
Christensen JH, Bauw G, Welinder KG, Van Montagu M, Boerjan W (1998) Purification and characterization of peroxidases correlated with lignification in poplar xylem. Plant Physiol 118, 125–135
Cosio C, Ranocha P, Francoz E, Burlat V, Zheng Y et al (2017) The class III peroxidase PRX17 is a direct target of the MADS-box transcription factor AGAMOUS-LIKE15 (AGL15) and participates in lignified tissue formation. New Phytol 213, 250–263
Cosio C, Vuillemin L, De Meyer M, Kevers C, Penel C, Dunand C (2009) An anionic class III peroxidase from zucchini may regulate hypocotyl elongation thanks to its auxin oxidase activity. Planta 229, 823-836
Costa MMR, Hilliou F, Duarte P, Pereira LG, Almeida I et al (2008) Molecular cloning and characterization of a vacuolar class III peroxidase involved in the metabolism of anticancer alkaloids in Catharanthus roseus. Plant Physiol 146, 403–417
El Mansouri I, Mercado JA, Santiago‐Dómenech N, Pliego‐Alfaro F, Valpuestra V, Quesada MA (1999) Biochemical and phenotypical characterization of transgenic tomato plants overexpressing a basic peroxidase. Physiol Plant 106, 355–362
Fernández-Pérez F, Pomar F, Pedreño MA, Novo-Uzal E (2015a) The suppression of AtPrx52 affects fibers but not xylem lignification in Arabidopsis by altering the proportion of syringyl units. Physiol Plant 154, 395–406
Fernández-Pérez F, Vivar T, Pomar F, Pedreño MA, Novo-Uzal E (2015b) Peroxidase 4 is involved in syringyl lignin formation in Arabidopsis thaliana. J Plant Physiol 175, 86–94
Gabaldón C, López‐Serrano M, Pomar F, Merino F, Cuello J, Pedreño MA, Ros Barceló A (2005) Characterization of the last step of lignin biosynthesis in Zinnia elegans suspension cell cultures. FEBS Lett 580, 4311–4316
García-Ulloa A, Sanjurjo L, Cimini S, Encina A, Martínez-Rubio R, et al (2020) Overexpression of ZePrx in Nicotiana tabacum affects lignin biosynthesis without altering redox homeostasis. Front Plant Sci 11, 900
Herrero J, Fernández-Pérez F, Yebra T, Novo-Uzal E, Pomar F et al (2013) Bioinformatic and functional characterization of the basic peroxidase 72 from Arabidopsis thaliana involved in lignin biosynthesis. Planta 237, 1599–1612
Jacobowitz JR, Doyle WC, Weng J-K (2019) PRX9 and PRX40 are extensin peroxidases essential for maintaining tapetum and microspore cell wall integrity during Arabidopsis anther development. Plant Cell 31, 848–861
Jemmat AM, Ranocha P, Le Ru A, Neel M, Jauneau A et al (2020) Coordination of five class III peroxidase-encoding genes for early germination events of Arabidopsis thaliana. Plant Sci 298, 110565
Jeong YJ, Kim Y-C, Lee JS, Kim D-G, Lee JH (2022) Reduced expression of PRX2/ATPRX1, PRX8, PRX35, and PRX73 affects cell elongation, vegetative growth, and vasculature structures in Arabidopsis thaliana. Plants 11, 3353
Kámán-Tóth E, Dankó T, Gullner G, Bozsó, Palkovics L, Pogány M (2019) Contribution of cell wall peroxidase and NADPH oxidase-derived reactive oxygen species to Alternaria brassicicola-induced oxidative burst in Arabidopsis. Mol Plant Pathol 20, 485–499
Kidwai M, Dhar YV, Gautam N, Tiwari M, Ahmad IZ et al (2019) Oryza sativa class III peroxidase (OsPRX38) overexpression in Arabidopsis thaliana reduces arsenic accumulation due to apoplastic lignification. J Hazard Mater 362, 383–393
Kim MJ, Ciani S, Schachtman DP (2010) A peroxidase contributes to ROS production during Arabidopsis root response to potassium deficiency. Mol Plant 3, 420–427
Kim YH, Kim HS, Park SC, Ji CY, Yang JW et al (2020) Overexpression of swpa4 peroxidase enhances tolerance to hydrogen peroxide and high salinity-mediated oxidative stress in transgenic sweetpotato plants. Plant Biotechnol Rep 14, 301--307
Kim YH, Kim HS, Park SC, Ji CY, Yang JW et al (2021) Downregulation of swpa4 peroxidase expression in transgenic sweetpotato plants decreases abiotic stress tolerance and reduces stress-related peroxidase expression. Plant Biotechnol Rep 15, 69--76
Kunieda T, Shimada T, Kondo M, Nishimura M, Nishitani K, Hara-Nishimura I (2013) Spatiotemporal Secretion of PEROXIDASE36 is required for seed coat mucilage extrusion in Arabidopsis. Plant Cell 25, 1355–1367
Laitinen T, Morreel K, Delhomme N, Gauthier A, Schiffthaler B et al. (2017) A key role for apoplastic H2O2 in Norway spruce phenolic metabolism. Plant Physiol 174, 1449–1475
Lee Y, Rubio MC, Alassimone J, Geldner N (2013) A mechanism for localized lignin deposition in the endodermis. Cell 153, 402–412
Lehtonen MT, Akita M, Frank W, Reski R, Valkonen JPT (2012) Involvement of a class III peroxidase and the mitochondrial protein TSPO in oxidative burst upon treatment of moss plants with a fungal elicitor. MPMI 25, 363–371
Li Q, Qin X, Qi J, Dou W, Dunand C et al (2020) CsPRX25, a class III peroxidase in Citrus sinensis, confers resistance to citrus bacterial canker through the maintenance of ROS homeostasis and cell wall lignification. Hortic Res 7, 192
Lin C-Y, Li Q, Tunlaya-Anukit S, Shi R, Sun Y-H et al (2016) A cell wall-bound anionic peroxidase, PtrPO21, is involved in lignin polymerization in Populus trichocarpa. Tree Genet Genomes 12, 22
Linkies A, Schuster-Sherpa U, Tintelnot S, Leubner-Metzger G, Müller K (2010) Peroxidases identified in a subtractive cDNA library approach show tissue-specific transcript abundance and enzyme activity during seed germination of Lepidium sativum. J Exp Bot 61, 491–502
Liu H, Dong S, Li M, Gu F, Yang G et al (2021) The Class III peroxidase gene OsPrx30, transcriptionally modulated by the AT‐hook protein OsATH1, mediates rice bacterial blight‐induced ROS accumulation. J Integr Plant Biol 63, 393–408
Lorrai R, Francocci F, Gully K, Martens HJ, De Lorenzo G et al (2021) Impaired cuticle functionality and robust resistance to Botrytis cinerea in Arabdopsis thaliana plants with altered homogalacturonan integrity are dependent on the class III peroxidase AtPRX71. Front Plant Sci 12, 696955
Martin ER, Marzol E, Estevez JM, Muday GK (2022) Ethylene signaling increases reactive oxygen species accumulation to drive root hair initiation in Arabidopsis. Development 149, 1-12
Martínez-Cortés T, Pomar F, Merino F, Novo-Uzal E (2014) A proteomic approach to Physcomitrella patens rhizoid exudates. J Plant Physiol 171, 1671–1678
Marzol E, Borassi C, Sardoy MC, Ranocha P, Aptekmann AA et al (2022) Class III peroxidases PRX01, PRX44, and PRX73 control root hair growth in Arabidopsis thaliana. Int J Mol Sci 23, 5375
McInnis SM, Costa LM, Gutierrez-Marcos JF, Henderson CA, Hiscock SJ (2005) Isolation and characterization of a polymorphic stigma-specific class III peroxidase gene from Senecio squalidus. Plant Mol Biol 57, 659–677
Mei W, Qin Y, Song W, Li J, Zhu Y (2009) Cotton GhPOX1 encoding plant class III peroxidase may be responsible for the high level of reactive oxygen species production that is related to cotton fiber elongation. J Genet Genomics 36, 141–150
Moural TW, Lewis KM, Barnaba C, Zhu F, Palmer NA et al (2017) Characterization of class III peroxidases from switchgrass. Plant Physiol 173, 417–433
Osakabe K, Koyama H, Kawai S, Katayama Y, Morohoshi N (1995) Molecular cloning of two tandemly arranged peroxidase genes from Populus kitakamiensis and their differential regulation in the stem. Plant Mol Biol 28, 677–689
Østergaard L, Teilum K, Mirza O, Mattsson O, Petersen M et al (2000) Arabidopsis ATP A2 peroxidase. Expression and high-resolution structure of a plant peroxidase with implications for lignification. Plant Mol Biol 44, 231–243
Pacheco JM, Ranocha P, Kasulin L, Fusati CM, Servi L et al (2022) Apoplastic class III peroxidases PRX62 and PRX69 promote Arabidopsis root hair growth at low temperature. Nat Commun 13, 1310
Park S-C, Pyun JW, Jeong YJ, Park SH, Kim S et al (2021) Overexpression of VlPRX21 and VlPRX35 genes in Arabidopsis plants leads to bioconversion of trans-resveratrol to δ-viniferin. Plant Physiol Biochem 162, 556–563
Passardi F, Tognollo M, De Meyer M, Penel C, Dunand C (2006) Two cell wall associated peroxidases from Arabidopsis influence root elongation. Planta 223, 965–974
Rios G, Tadeo FR, Leida C, Badenes ML (2013) Prediction of components of the sporopollenin synthesis pathway in peach by genomic and expression analyses. BMC Genomics 14, 40
Sasaki S, Baba K, Nishida T, Tsutsumi Y, Kondo R (2006) The cationic cell‐wall‐peroxidase having oxidation ability for polymeric substrate participates in the late stage of lignification of Populus alba. Plant Mol Biol 62, 797–807
Shigeto J, Kiyonaga Y, Fujita K, Kondo R, Tsutsumi Y (2013) Putative cationic cell-wall-bound peroxidase homologues in Arabidopsis, AtPrx2, AtPrx25, and AtPrx71, are involved in lignification. J Agric Food Chem 61, 3781−3788
Shigeto J, Nagano M, Fujita K, Tsutsumi Y (2014) Catalytic profile of Arabidopsis peroxidases, AtPrx-2, 25 and 71, contributing to stem lignification. PLoS ONE 9, e105332
Shigeto J, Itoh Y, Hirao S, Ohira K, Fujita K, Tsutsumi Y (2015) Simultaneously disrupting AtPrx2, AtPrx25 and AtPrx71 alters lignin content and structure in Arabidopsis stem. J Integr Plant Biol 57, 349–356
Su P, Yan J, Li W, Wang L, Zhao J et al (2020) A member of wheat class III peroxidase gene family, TaPRX-2A, enhanced the tolerance of salt stress. BMC Plant Biol 20, 392
Swanson R, Clark T, Preuss D (2005) Expression profiling of Arabidopsis stigma tissue identifies stigma-specific genes. Sex Plant Reprod 18, 163–171
Tung CW, Dwyer KG, Nasrallah ME, Nasrallah JB (2005) Genome-wide identification of genes expressed in Arabidopsis pistils specifically along the path of pollen tube growth. Plant Physiol 138, 977–989
Vatulescu AD, Fortunato AS, Sa MC, Amancio S, Ricardo CPP, Jackson PA (2004) Cloning and characterisation of a basic IAA oxidase associated with root induction in Vitis vinifera. Plant Physiol Biochem 42, 609–615
Wang C-J, Chan Y-L, Shien CH, Yeh K-W (2015) Molecular characterization of fruit-specific class III peroxidase genes in tomato (Solanum lycopersicum). J Plant Physiol 177, 83–92
Xie J, Qi B, Mou C, Wang L, Jiao Y et al (2022) BREVIPEDICELLUS and ERECTA control the expression of AtPRX17 to prevent Arabidopsis callus browning. J Exp Bot 73, 1516-1532
Yang XJ, Fu YQ, Ma S, Gan H, Xu W, Shen H (2020) The class III peroxidase gene OsPRX24 is important for root iron plaque formation and benefits phosphorus uptake in rice plants under alternative wetting and drying irrigation. Plant Soil 448, 621--646
Zhao L, Phuong LT, Luan MT, Fitrianti AN, Matsui H et al (2019) A class III peroxidase PRX34 is a component of disease resistance in Arabidopsis. J Gen Plant Pathol 85, 405–412
Zimmerlin A, Wojtaszek P, Bolwell GP (1994) Synthesis of dehydrogenation polymers of ferulic acid with high specificity by a purified cell‐wall peroxidase from French bean (Phaseolus vulgaris L.). Biochem 94, 747–753

### Sheet: Clade Grouping
Table S2. Class III peroxidases with reported in planta functions
Gene name	Species	Accession ID	Function	References		Gene name	Species	Accession ID	Function	References
AtPrx2	Arabidopsis thaliana	At1g05250	Lignin polymerization	Shigeto 2013; 2014		AtPrx2	Arabidopsis thaliana	At1g05250	Lignin polymerization	Shigeto 2013; 2014
AtPrx17	Arabidopsis thaliana	At2g22420	Lignin polymerization	Cosio 2017; Xie 2022		AtPrx25	Arabidopsis thaliana	At2g41480	Lignin polymerization	Shigeto 2013; 2014
AtPrx25	Arabidopsis thaliana	At2g41480	Lignin polymerization	Shigeto 2013; 2014		AtPrx71	Arabidopsis thaliana	At5g64120	Lignin polymerization; cell wall stiffening during germination; cuticle permeability	Shigeto 2013; 2014; Jemmat 2020; Lorrai 2021
AtPrx52	Arabidopsis thaliana	At5g05340	Synthesis of S units in interfascicular fibers	Fernández-Pérez 2015a		CWPO-C	Populus alba	AB210901	Lignin polymerization	Aoyama 2002
AtPrx53	Arabidopsis thaliana	At5g06720; ATPA2	Lignin polymerization	Ostergaard et al. 2000		TPX1	Lycopersicon esculentum	L13654	Lignin polymerization	El Mansouri 1999
AtPrx64	Arabidopsis thaliana	At5g42180	Lignin biosynthesis	Lee 2013		AtPrx3	Arabidopsis thaliana	At1g05260, RCI3	ROS production in K+ deficiency	Kim 2010
AtPrx71	Arabidopsis thaliana	At5g64120	Lignin polymerization; cell wall stiffening during germination; cuticle permeability	Shigeto 2013; 2014; Jemmat 2020; Lorrai 2021		CaPrx	Coffea arabica	AFA25668	Induced by root-knot nematode infection	Severino 2012
AtPrx72	Arabidopsis thaliana	At5g66390	Lignin biosynthesis	Herrero 2013		GhPOX1	Gossypium hirsutum	CAE54309	ROS production in fiber elongation	Mei 2009
CWPO-C	Populus alba	AB210901	Lignin polymerization	Aoyama 2002		GsPOD40	Glycine soja	Glyma.08G162700	Confers drought tolerance; SOD, POD, CAT, and proline activity.	Aleem 2021
FBP1	Phaseolus vulgaris	AF149277	Lignin polymerization	Zimmerlin 1994		Os11g0210100	Oryza sativa	Os11g0210100	Low in male sterile mutant	Chang 2019
OsPRX38	Oryza sativa	Os03g13210	Lignin biosynthesis; upregulated by arsenic stresses	Kidwai 2019		AtPrx1	Arabidopsis thaliana	At1g05240	Cell wall hardening; root hair growth at room temperature	Marzol 2022
PaPRX1	Picea abies	MA_10432865g0020	Lignin biosynthesis	Laitinen 2017		AtPrx44	Arabidopsis thaliana	At4g26010	Cell wall hardening; root hair growth at room temperature; ROS accumulation; root hair initiation	Marzol 2022; Martin 2022
PaPRX2	Picea abies	MA_179122g0010	Lignin biosynthesis	Laitinen 2017		AtPrx62	Arabidopsis thaliana	At5g39580	Cell wall stiffening during germination; root hair growth at low temperature	Jemmat 2020; Pacheco 2022
PrxA3a	P. sieboldii x P. grandidentata	Q43049)	Lignin polymerization	Osakabe 1994		AtPrx69	Arabidopsis thaliana	At5g64100	Cell wall stiffening during germination; root hair growth at low temperature	Jemmat 2020; Pacheco 2022
PtrPO21	Populus trichocarpa	Potri.006G129900	Lignin polymerization	Lin 2016		OsPRX24	Oryza sativa	Os02g0161800	Iron plaque formation; H2O2 decrease	Yang 2020
PviPRX9	Panicum virgatum	Pavir.2NG638900	Lignin biosynthesis	Moural 2017		AtPrx28	Arabidopsis thaliana	At3g03670	Stigma-specific gene, Pollen–pistil interactions	Swanson 2005; Tung 2005
PXP3-4	Populus trichocarpa	X97350	Lignin polymerization	Christensen 1998		AtPrx39	Arabidopsis thaliana	At4g11290	Stigma-specific gene, Pollen–pistil interactions	Swanson 2005; Tung 2005
TP60	Nicotiana tabacum	AF149251	Lignin polymerization	Blee 2003		SSP	Senecio squalidus	AJ810530	Stigma specific peroxidase	McInnis 2005
TPX1	Lycopersicon esculentum	L13654	Lignin polymerization	El Mansouri 1999		AtPrx64	Arabidopsis thaliana	At5g42180	Lignin biosynthesis	Lee 2013
ZePRX1	Zinnia elegans	AJ880395	Lignin biosynthesis	Garcia-Ulloa 2020		PaPRX1	Picea abies	MA_10432865g0020	Lignin biosynthesis	Laitinen 2017
ZePrx2	Zinnia elegans	AJ880392	Lignin polymerization	Gabaldon 2005		PtrPO21	Populus trichocarpa	Potri.006G129900	Lignin polymerization	Lin 2016
ZPO-C	Zinnia elegans	AB023959	Lignin polymerization	Sasaki 2006		TP60	Nicotiana tabacum	AF149251	Lignin polymerization	Blee 2003
AtPrx3	Arabidopsis thaliana	At1g05260, RCI3	ROS production in K+ deficiency	Kim 2010		ZPO-C	Zinnia elegans	AB023959	Lignin polymerization	Sasaki 2006
AtPrx33	Arabidopsis thaliana	At3g49110	Oxidative burst	Kaman-Toth 2019		CsPRX25	Citrus sinensis	PS52045	ROS homeostasis; defence response to pathogen; cell wall lignificiation	Li 2020
AtPrx34	Arabidopsis thaliana	At3g49120	Oxidative burst	Zhao 2019; Kaman-Toth 2019		LePrx17	Solanum lycopersicum	AK322518	Induced by JA and pathogen infection	Wang 2015
CaPrx	Coffea arabica	AFA25668	Induced by root-knot nematode infection	Severino 2012		LePrx09	Solanum lycopersicum	AK328918	Induced by ethephon, SA, JA, pathogen, wounding, H2O2	Wang 2015
CaPrx02	Capsicum annum	DQ489711	Defence response to pathogen; H2O2 production	Choi 2007		PpPRX12A/B	Physcomitrela patens	Pp1s219_8	ROS burst after fungal elicitor (formerly PRX34); Found in 7- and 28-day old rhizoid exudates	Lehtonen 2012; Martínez-Cortés 2014
CsPRX25	Citrus sinensis	PS52045	ROS homeostasis; defence response to pathogen; cell wall lignificiation	Li 2020		TaPRX-2A	Triticum aestivum	TraesCS2A02G573900.1.cds1 or AJ878510.1	Salt stress response; ROS scavenging	Su 2020
GhPOX1	Gossypium hirsutum	CAE54309	ROS production in fiber elongation	Mei 2009		CrPrx1	Catharatus roseus	AM236087	Alkaloid metabolism	Costa 2008
GsPOD40	Glycine soja	Glyma.08G162700	Confers drought tolerance; SOD, POD, CAT, and proline activity.	Aleem 2021		AtPrx73	Arabidopsis thaliana	At5g67400	Cell wall hardening; root hair growth at room temperature	Marzol 2022
LePrx17	Solanum lycopersicum	AK322518	Induced by JA and pathogen infection	Wang 2015		AtPrx16	Arabidopsis thaliana	At2g18980	Seed germination; cell wall stiffening during germination	Linkies 2010; Jemmat 2020
LePrx09	Solanum lycopersicum	AK328918	Induced by ethephon, SA, JA, pathogen, wounding, H2O2	Wang 2015		AtPrx17	Arabidopsis thaliana	At2g22420	Lignin polymerization	Cosio 2017; Xie 2022
OsPRX30	Oryza sativa	LOC_Os02g14430	Defence response to pathogen; H2O2 production	Liu 2021		AtPrx72	Arabidopsis thaliana	At5g66390	Lignin biosynthesis	Herrero 2013
PpPRX12A/B	Physcomitrela patens	Pp1s219_8	ROS burst after fungal elicitor (formerly PRX34); Found in 7- and 28-day old rhizoid exudates	Lehtonen 2012; Martínez-Cortés 2014		PaPRX2	Picea abies	MA_179122g0010	Lignin biosynthesis	Laitinen 2017
TaPRX-2A	Triticum aestivum	TraesCS2A02G573900.1.cds1 or AJ878510.1	Salt stress response; ROS scavenging	Su 2020		GhPOD	Gossypium hirsutum	EU196676	Mainly expressed in pollen; male reproductive process?	Chen 2009
swpa4	Ipomoea batatas	AY206409	Salt stress response; oxidative stress defence	Kim 2020, 2021		ppa020321m	Prunus persica	ppa020321m	Co-expressed with sporopollenin synthesis genes	Rios 2013
CpPRX01	Cucurbita pepo	DQ518906	Regulation of auxin level (auxin oxidase activity)	Cosio 2009		ppa008309m	Prunus persica	ppa008309m	Co-expressed with sporopollenin synthesis genes	Rios 2013
CrPrx1	Catharatus roseus	AM236087	Alkaloid metabolism	Costa 2008		AtPrx9	Arabidopsis thaliana	At1g44970	Extensin cross-linking during anther development	Jacobowitz 2019
VvPRX07	Vitis vinifera	VIT_218s0001g06850	IAA oxidase activity	Vatulescu 2004		AtPrx40	Arabidopsis thaliana	At4g16270	Extensin cross-linking during anther development	Jacobowitz 2019
VlPRX21	Vitis labruscana	GSVIVT01009107001	Oxidative coupling of resveratrol to d-viniferin	Park 2021		AtPrx36	Arabidopsis thaliana	At3g50990	Seed coat mucilage extrusion	Kunieda 2013
VlPRX35	Vitis labruscana	GSVIVT01030221001	Oxidative coupling of resveratrol to d-viniferin	Park 2021		AtPrx52	Arabidopsis thaliana	At5g05340	Synthesis of S units in interfascicular fibers	Fernández-Pérez 2015a
GhPOD	Gossypium hirsutum	EU196676	Mainly expressed in pollen; male reproductive process?	Chen 2009		PviPRX9	Panicum virgatum	Pavir.2NG638900	Lignin biosynthesis	Moural 2017
ppa020321m	Prunus persica	ppa020321m	Co-expressed with sporopollenin synthesis genes	Rios 2013		ZePRX1	Zinnia elegans	AJ880395	Lignin biosynthesis	Garcia-Ulloa 2020
ppa008309m	Prunus persica	ppa008309m	Co-expressed with sporopollenin synthesis genes	Rios 2013		ZePrx2	Zinnia elegans	AJ880392	Lignin polymerization	Gabaldon 2005
Os11g0210100	Oryza sativa	Os11g0210100	Low in male sterile mutant	Chang 2019		CaPrx02	Capsicum annum	DQ489711	Defence response to pathogen; H2O2 production	Choi 2007
Os03g0234900	Oryza sativa	Os03g0234900	Low in male sterile mutant	Chang 2019		OsPRX30	Oryza sativa	LOC_Os02g14430	Defence response to pathogen; H2O2 production	Liu 2021
AtPrx9	Arabidopsis thaliana	At1g44970	Extensin cross-linking during anther development	Jacobowitz 2019		swpa4	Ipomoea batatas	AY206409	Salt stress response; oxidative stress defence	Kim 2020, 2021
AtPrx40	Arabidopsis thaliana	At4g16270	Extensin cross-linking during anther development	Jacobowitz 2019		VvPRX07	Vitis vinifera	VIT_218s0001g06850	IAA oxidase activity	Vatulescu 2004
AtPrx1	Arabidopsis thaliana	At1g05240	Cell wall hardening; root hair growth at room temperature	Marzol 2022		VlPRX21	Vitis labruscana	GSVIVT01009107001	Oxidative coupling of resveratrol to d-viniferin	Park 2021
AtPrx4	Arabidopsis thaliana	At1g14540	Cell wall loosening during germination; syringyl lignin formation	Jemmat 2020; Fernández-Pérez 2015b		VlPRX35	Vitis labruscana	GSVIVT01030221001	Oxidative coupling of resveratrol to d-viniferin	Park 2021
AtPrx44	Arabidopsis thaliana	At4g26010	Cell wall hardening; root hair growth at room temperature; ROS accumulation; root hair initiation	Marzol 2022; Martin 2022		AtPrx4	Arabidopsis thaliana	At1g14540	Cell wall loosening during germination; syringyl lignin formation	Jemmat 2020; Fernández-Pérez 2015b
AtPrx62	Arabidopsis thaliana	At5g39580	Cell wall stiffening during germination; root hair growth at low temperature	Jemmat 2020; Pacheco 2022		AtPrx53	Arabidopsis thaliana	At5g06720; ATPA2	Lignin polymerization	Ostergaard et al. 2000
AtPrx69	Arabidopsis thaliana	At5g64100	Cell wall stiffening during germination; root hair growth at low temperature	Jemmat 2020; Pacheco 2022		FBP1	Phaseolus vulgaris	AF149277	Lignin polymerization	Zimmerlin 1994
AtPrx73	Arabidopsis thaliana	At5g67400	Cell wall hardening; root hair growth at room temperature	Marzol 2022		OsPRX38	Oryza sativa	Os03g13210	Lignin biosynthesis; upregulated by arsenic stresses	Kidwai 2019
AtPrx16	Arabidopsis thaliana	At2g18980	Seed germination; cell wall stiffening during germination	Linkies 2010; Jemmat 2020		PrxA3a	P. sieboldii x P. grandidentata	Q43049)	Lignin polymerization	Osakabe 1994
AtPrx36	Arabidopsis thaliana	At3g50990	Seed coat mucilage extrusion	Kunieda 2013		PXP3-4	Populus trichocarpa	X97350	Lignin polymerization	Christensen 1998
OsPRX24	Oryza sativa	Os02g0161800	Iron plaque formation; H2O2 decrease	Yang 2020		AtPrx33	Arabidopsis thaliana	At3g49110	Oxidative burst	Kaman-Toth 2019
AtPrx28	Arabidopsis thaliana	At3g03670	Stigma-specific gene, Pollen–pistil interactions	Swanson 2005; Tung 2005		AtPrx34	Arabidopsis thaliana	At3g49120	Oxidative burst	Zhao 2019; Kaman-Toth 2019
AtPrx39	Arabidopsis thaliana	At4g11290	Stigma-specific gene, Pollen–pistil interactions	Swanson 2005; Tung 2005		CpPRX01	Cucurbita pepo	DQ518906	Regulation of auxin level (auxin oxidase activity)	Cosio 2009
AtPrx58	Arabidopsis thaliana	At5g19880	Stigma-specific gene, Pollen–pistil interactions	Swanson 2005; Tung 2005		Os03g0234900	Oryza sativa	Os03g0234900	Low in male sterile mutant	Chang 2019
CavPrx	Corylus avellana	AFN41087	In female flower; pollination process?	Beltramo 2012		AtPrx58	Arabidopsis thaliana	At5g19880	Stigma-specific gene, Pollen–pistil interactions	Swanson 2005; Tung 2005
SSP	Senecio squalidus	AJ810530	Stigma specific peroxidase	McInnis 2005		CavPrx	Corylus avellana	AFN41087	In female flower; pollination process?	Beltramo 2012
References
Aleem M, Riaz A, Raza Q, Aleem M, Aslam M et al (2022) Genome-wide characterization and functional analysis of class III peroxidase gene family in soybean reveal regulatory roles of GsPOD40 in drought tolerance. Genomics 114, 45--60
Aoyama W, Sasaki S, Matsumura S, Mitsunaga T, Hirai H et al (2002) Sinapyl alcohol-specific peroxidase isoenzyme catalyzes the formation of the dehydrogenative polymer from sinapyl alcohol. J Wood Sci 48, 497–504
Beltramo C, Marinoni DT, Perrone I, Botta R (2012) Isolation of a gene encoding for a class III peroxidase in female flower of Corylus avellana. Mol Biol Rep 39, 4997–5008
Blee KA, Choi JW, O’Connell AP, Schung W, Lewis NG, Bolwell GP (2003) A lignin specific peroxidase in tobacco whose antisense suppression leads to vascular tissue modification. Phytochemistry 64, 163– 76
Chang C-L, Serapion JC, Hung H-H, Lin Y-C, Tsai Y-Ce et al (2019) Studies of a rice sterile mutant sstl from the TRIM collection. Bot Stud 60, 12
Chen D, Ding Y, Guo W, Zhang T (2009) Molecular cloning and characterization of a flower-specific class III peroxidase gene in G. Hirsutum. Mol Biol Rep 36, 461–469
Choi HW, Kim YJ, Lee SC, Hong JK, Hwang BK (2007) Hydrogen peroxide generation by the pepper extracellular peroxidase CaPO2 activates local and systemic cell death and defense response to bacterial pathogens. Plant Physiol 145, 890–904
Christensen JH, Bauw G, Welinder KG, Van Montagu M, Boerjan W (1998) Purification and characterization of peroxidases correlated with lignification in poplar xylem. Plant Physiol 118, 125–135
Cosio C, Ranocha P, Francoz E, Burlat V, Zheng Y et al (2017) The class III peroxidase PRX17 is a direct target of the MADS-box transcription factor AGAMOUS-LIKE15 (AGL15) and participates in lignified tissue formation. New Phytol 213, 250–263
Cosio C, Vuillemin L, De Meyer M, Kevers C, Penel C, Dunand C (2009) An anionic class III peroxidase from zucchini may regulate hypocotyl elongation thanks to its auxin oxidase activity. Planta 229, 823-836
Costa MMR, Hilliou F, Duarte P, Pereira LG, Almeida I et al (2008) Molecular cloning and characterization of a vacuolar class III peroxidase involved in the metabolism of anticancer alkaloids in Catharanthus roseus. Plant Physiol 146, 403–417
El Mansouri I, Mercado JA, Santiago‐Dómenech N, Pliego‐Alfaro F, Valpuestra V, Quesada MA (1999) Biochemical and phenotypical characterization of transgenic tomato plants overexpressing a basic peroxidase. Physiol Plant 106, 355–362
Fernández-Pérez F, Pomar F, Pedreño MA, Novo-Uzal E (2015a) The suppression of AtPrx52 affects fibers but not xylem lignification in Arabidopsis by altering the proportion of syringyl units. Physiol Plant 154, 395–406
Fernández-Pérez F, Vivar T, Pomar F, Pedreño MA, Novo-Uzal E (2015b) Peroxidase 4 is involved in syringyl lignin formation in Arabidopsis thaliana. J Plant Physiol 175, 86–94
Gabaldón C, López‐Serrano M, Pomar F, Merino F, Cuello J, Pedreño MA, Ros Barceló A (2005) Characterization of the last step of lignin biosynthesis in Zinnia elegans suspension cell cultures. FEBS Lett 580, 4311–4316
García-Ulloa A, Sanjurjo L, Cimini S, Encina A, Martínez-Rubio R, et al (2020) Overexpression of ZePrx in Nicotiana tabacum affects lignin biosynthesis without altering redox homeostasis. Front Plant Sci 11, 900
Herrero J, Fernández-Pérez F, Yebra T, Novo-Uzal E, Pomar F et al (2013) Bioinformatic and functional characterization of the basic peroxidase 72 from Arabidopsis thaliana involved in lignin biosynthesis. Planta 237, 1599–1612
Jacobowitz JR, Doyle WC, Weng J-K (2019) PRX9 and PRX40 are extensin peroxidases essential for maintaining tapetum and microspore cell wall integrity during Arabidopsis anther development. Plant Cell 31, 848–861
Jemmat AM, Ranocha P, Le Ru A, Neel M, Jauneau A et al (2020) Coordination of five class III peroxidase-encoding genes for early germination events of Arabidopsis thaliana. Plant Sci 298, 110565
Kámán-Tóth E, Dankó T, Gullner G, Bozsó, Palkovics L, Pogány M (2019) Contribution of cell wall peroxidase and NADPH oxidase-derived reactive oxygen species to Alternaria brassicicola-induced oxidative burst in Arabidopsis. Mol Plant Pathol 20, 485–499
Kidwai M, Dhar YV, Gautam N, Tiwari M, Ahmad IZ et al (2019) Oryza sativa class III peroxidase (OsPRX38) overexpression in Arabidopsis thaliana reduces arsenic accumulation due to apoplastic lignification. J Hazard Mater 362, 383–393
Kim MJ, Ciani S, Schachtman DP (2010) A peroxidase contributes to ROS production during Arabidopsis root response to potassium deficiency. Mol Plant 3, 420–427
Kim YH, Kim HS, Park SC, Ji CY, Yang JW et al (2020) Overexpression of swpa4 peroxidase enhances tolerance to hydrogen peroxide and high salinity-mediated oxidative stress in transgenic sweetpotato plants. Plant Biotechnol Rep 14, 301--307
Kim YH, Kim HS, Park SC, Ji CY, Yang JW et al (2021) Downregulation of swpa4 peroxidase expression in transgenic sweetpotato plants decreases abiotic stress tolerance and reduces stress-related peroxidase expression. Plant Biotechnol Rep 15, 69--76
Kunieda T, Shimada T, Kondo M, Nishimura M, Nishitani K, Hara-Nishimura I (2013) Spatiotemporal Secretion of PEROXIDASE36 is required for seed coat mucilage extrusion in Arabidopsis. Plant Cell 25, 1355–1367
Laitinen T, Morreel K, Delhomme N, Gauthier A, Schiffthaler B et al. (2017) A key role for apoplastic H2O2 in Norway spruce phenolic metabolism. Plant Physiol 174, 1449–1475
Lee Y, Rubio MC, Alassimone J, Geldner N (2013) A mechanism for localized lignin deposition in the endodermis. Cell 153, 402–412
Lehtonen MT, Akita M, Frank W, Reski R, Valkonen JPT (2012) Involvement of a class III peroxidase and the mitochondrial protein TSPO in oxidative burst upon treatment of moss plants with a fungal elicitor. MPMI 25, 363–371
Li Q, Qin X, Qi J, Dou W, Dunand C et al (2020) CsPRX25, a class III peroxidase in Citrus sinensis, confers resistance to citrus bacterial canker through the maintenance of ROS homeostasis and cell wall lignification. Hortic res 7, 192
Lin C-Y, Li Q, Tunlaya-Anukit S, Shi R, Sun Y-H et al (2016) A cell wall-bound anionic peroxidase, PtrPO21, is involved in lignin polymerization in Populus trichocarpa. Tree Genet Genomes 12, 22
Linkies A, Schuster-Sherpa U, Tintelnot S, Leubner-Metzger G, Müller K (2010) Peroxidases identified in a subtractive cDNA library approach show tissue-specific transcript abundance and enzyme activity during seed germination of Lepidium sativum. J Exp Bot 61, 491–502
Liu H, Dong S, Li M, Gu F, Yang G et al (2021) The Class III peroxidase gene OsPrx30, transcriptionally modulated by the AT‐hook protein OsATH1, mediates rice bacterial blight‐induced ROS accumulation. J Integr Plant Biol 63, 393–408
Lorrai R, Francocci F, Gully K, Martens HJ, De Lorenzo G et al (2021) Impaired cuticle functionality and robust resistance to Botrytis cinerea in Arabdopsis thaliana plants with altered homogalacturonan integrity are dependent on the class III peroxidase AtPRX71. Front Plant Sci 12, 696955
Martin ER, Marzol E, Estevez JM, Muday GK (2022) Ethylene signaling increases reactive oxygen species accumulation to drive root hair initiation in Arabidopsis. Development 149, 1-12
Martínez-Cortés T, Pomar F, Merino F, Novo-Uzal E (2014) A proteomic approach to Physcomitrella patens rhizoid exudates. J Plant Physiol 171, 1671–1678
Marzol E, Borassi C, Sardoy MC, Ranocha P, Aptekmann AA et al (2022) Class III peroxidases PRX01, PRX44, and PRX73 control root hair growth in Arabidopsis thaliana. Int J Mol Sci 23, 5375
McInnis SM, Costa LM, Gutierrez-Marcos JF, Henderson CA, Hiscock SJ (2005) Isolation and characterization of a polymorphic stigma-specific class III peroxidase gene from Senecio squalidus. Plant Mol Biol 57, 659–677
Mei W, Qin Y, Song W, Li J, Zhu Y (2009) Cotton GhPOX1 encoding plant class III peroxidase may be responsible for the high level of reactive oxygen species production that is related to cotton fiber elongation. J Genet Genomics 36, 141–150
Moural TW, Lewis KM, Barnaba C, Zhu F, Palmer NA et al (2017) Characterization of class III peroxidases from switchgrass. Plant Physiol 173, 417–433
Osakabe K, Koyama H, Kawai S, Katayama Y, Morohoshi N (1995) Molecular cloning of two tandemly arranged peroxidase genes from Populus kitakamiensis and their differential regulation in the stem. Plant Mol Biol 28, 677–689
Østergaard L, Teilum K, Mirza O, Mattsson O, Petersen M et al (2000) Arabidopsis ATP A2 peroxidase. Expression and high-resolution structure of a plant peroxidase with implications for lignification. Plant Mol Biol 44, 231–243
Pacheco JM, Ranocha P, Kasulin L, Fusati CM, Servi L et al (2022) Apoplastic class III peroxidases PRX62 and PRX69 promote Arabidopsis root hair growth at low temperature. Nat Commun 13, 1310
Park S-C, Pyun JW, Jeong YJ, Park SH, Kim S et al (2021) Overexpression of VlPRX21 and VlPRX35 genes in Arabidopsis plants leads to bioconversion of trans-resveratrol to δ-viniferin. Plant Physiol Biochem 162, 556–563
Rios G, Tadeo FR, Leida C, Badenes ML (2013) Prediction of components of the sporopollenin synthesis pathway in peach by genomic and expression analyses. BMC Genomics 14, 40
Sasaki S, Baba K, Nishida T, Tsutsumi Y, Kondo R (2006) The cationic cell‐wall‐peroxidase having oxidation ability for polymeric substrate participates in the late stage of lignification of Populus alba. Plant Mol Biol 62, 797–807
Shigeto J, Kiyonaga Y, Fujita K, Kondo R, Tsutsumi Y (2013) Putative cationic cell-wall-bound peroxidase homologues in Arabidopsis, AtPrx2, AtPrx25, and AtPrx71, are involved in lignification. J Agric Food Chem 61, 3781−3788
Shigeto J, Nagano M, Fujita K, Tsutsumi Y (2014) Catalytic profile of Arabidopsis peroxidases, AtPrx-2, 25 and 71, contributing to stem lignification. PLoS ONE 9, e105332
Su P, Yan J, Li W, Wang L, Zhao J et al (2020) A member of wheat class III peroxidase gene family, TaPRX-2A, enhanced the tolerance of salt stress. BMC Plant Biol 20, 392
Swanson R, Clark T, Preuss D (2005) Expression profiling of Arabidopsis stigma tissue identifies stigma-specific genes. Sex Plant Reprod 18, 163–171
Tung CW, Dwyer KG, Nasrallah ME, Nasrallah JB (2005) Genome-wide identification of genes expressed in Arabidopsis pistils specifically along the path of pollen tube growth. Plant Physiol 138, 977–989
Vatulescu AD, Fortunato AS, Sa MC, Amancio S, Ricardo CPP, Jackson PA (2004) Cloning and characterisation of a basic IAA oxidase associated with root induction in Vitis vinifera. Plant Physiol Biochem 42, 609–615
Wang C-J, Chan Y-L, Shien CH, Yeh K-W (2015) Molecular characterization of fruit-specific class III peroxidase genes in tomato (Solanum lycopersicum). J Plant Physiol 177, 83–92
Xie J, Qi B, Mou C, Wang L, Jiao Y et al (2022) BREVIPEDICELLUS and ERECTA control the expression of AtPRX17 to prevent Arabidopsis callus browning. J Exp Bot 73, 1516-1532
Yang XJ, Fu YQ, Ma S, Gan H, Xu W, Shen H (2020) The class III peroxidase gene OsPRX24 is important for root iron plaque formation and benefits phosphorus uptake in rice plants under alternative wetting and drying irrigation. Plant Soil 448, 621--646
Zhao L, Phuong LT, Luan MT, Fitrianti AN, Matsui H et al (2019) A class III peroxidase PRX34 is a component of disease resistance in Arabidopsis. J Gen Plant Pathol 85, 405–412
Zimmerlin A, Wojtaszek P, Bolwell GP (1994) Synthesis of dehydrogenation polymers of ferulic acid with high specificity by a purified cell‐wall peroxidase from French bean (Phaseolus vulgaris L.). Biochem 94, 747–753
